# A Proximity Biotinylation Assay with a Host Protein Bait Reveals Multiple Factors Modulating Enterovirus Replication

**DOI:** 10.1101/2022.05.24.493328

**Authors:** Seyedehmahsa Moghimi, Ekaterina Viktorova, Samuel Gabaglio, Anna Zimina, Bogdan Budnik, Bridge G. Wynn, Elizabeth Sztul, George A. Belov

## Abstract

As ultimate parasites, viruses depend on host factors for every step of their life cycle. On the other hand, cells evolved multiple mechanisms of detecting and interfering with viral replication. Yet, our understanding of the complex ensembles of pro- and anti-viral factors is very limited in virtually every virus-cell system. Here we investigated the proteins recruited to the replication organelles of poliovirus, a representative of the genus *Enterovirus* of the *Picornaviridae* family. We took advantage of a strict dependence of enterovirus replication on a host protein GBF1, and established a stable cell line expressing a truncated GBF1 fused to APEX2 peroxidase that effectively supported viral replication upon inhibition of the endogenous GBF1. This construct biotinylated multiple host and viral proteins on the replication organelles. Among the viral proteins, the polyprotein cleavage intermediates were overrepresented, arguing that the GBF1 environment is linked to the viral polyprotein processing. The proteomics characterization of biotinylated host proteins identified those previously associated with the enterovirus replication, as well as more than 200 new factors recruited to the replication organelles. RNA metabolism proteins many of which normally localize in the nucleus constituted the largest group, underscoring the massive release of nuclear factors in the cytoplasm of infected cells and their involvement in the viral replication. Analysis of several newly identified proteins revealed both pro- and anti-viral factors, including a novel component of infection-induced stress granules. Depletion of these proteins similarly affected the replication of diverse enteroviruses indicating broad conservation of the replication mechanisms. Thus, our data significantly increase the knowledge about the organization of enterovirus replication organelles and may provide new targets for anti-viral interventions.
