## Supplementary Data 2 for "A Proximity Biotinylation Assay with a Host Protein Bait Reveals Multiple Factors Modulating Enterovirus Replication"

### Sheet: BIOLOGICAL PROCESS
Mock												PV
																				1.58496
Analysis Type:	PANTHER Overrepresentation Test (Released 20210224)											Analysis Type:	PANTHER Overrepresentation Test (Released 20210224)
Removed categories with >1000 genes, highly synonimous categories ( with the same coordinates, same number of genes in ref), values >100 replaced with 101												Removed categories with >1000 genes, highly synonimous categories ( with the same coordinates, same number of genes in ref), "unclassified"
Annotation Version and Release Date:	GO Ontology database DOI: 10.5281/zenodo.5228828 Released 2021-08-18											Annotation Version and Release Date:	GO Ontology database DOI: 10.5281/zenodo.5228828 Released 2021-08-18
Analyzed List:	upload_1 (Homo sapiens)											Analyzed List:	upload_1 (Homo sapiens)
Reference List:	Homo sapiens (all genes in database)											Reference List:	Homo sapiens (all genes in database)
Test Type:	FISHER											Test Type:	FISHER
Correction:	BONFERRONI											Correction:	BONFERRONI
Bonferroni count:	9082											Bonferroni count:	9082
GO biological process complete	Homo sapiens - REFLIST (20595)	upload_1 (43)	upload_1 (expected)	upload_1 (over/under)	upload_1 (fold Enrichment)	upload_1 (P-value)	LOG2 Enrichement	Minus LG P-value	% Size (%Z)			GO biological process complete	Homo sapiens - REFLIST (20595)	upload_1 (369)	upload_1 (expected)	upload_1 (over/under)	upload_1 (fold Enrichment)	upload_1 (P-value)	LOG2 Enrichement	Minus LG P-value	% Size (%Z)
response to unfolded protein (GO:0006986)	120	10	0.25	+	39.91	1.01e-09	5.31868	8.99568	27.027			posttranscriptional regulation of gene expression (GO:0010608)	504	51	9.03	+	5.65	2.23e-18	2.49825	17.6517	19.2453
response to topologically incorrect protein (GO:0035966)	142	10	0.3	+	33.73	4.92e-09	5.07596	8.30803	27.027			regulation of mRNA metabolic process (GO:1903311)	291	40	5.21	+	7.67	4.95e-18	2.93923	17.3054	15.0943
protein folding (GO:0006457)	209	11	0.44	+	25.21	6.09e-09	4.65592	8.21538	29.7297			protein folding (GO:0006457)	209	34	3.74	+	9.08	6.29e-17	3.18269	16.2013	12.8302
regulation of RNA splicing (GO:0043484)	150	8	0.31	+	25.54	1.04e-05	4.67469	4.98297	21.6216			mRNA metabolic process (GO:0016071)	564	49	10.11	+	4.85	5.86e-15	2.27798	14.2321	18.4906
protein refolding (GO:0042026)	19	5	0.04	+	101	1.16e-05	6.65821	4.93554	13.5135			regulation of RNA splicing (GO:0043484)	150	28	2.69	+	10.42	8.02e-15	3.38128	14.0958	10.566
regulation of mRNA metabolic process (GO:1903311)	291	9	0.61	+	14.81	8.54e-05	3.8885	4.06854	24.3243			regulation of cellular amide metabolic process (GO:0034248)	455	42	8.15	+	5.15	3.12e-13	2.36457	12.5058	15.8491
mRNA metabolic process (GO:0016071)	564	11	1.18	+	9.34	0.000166	3.22342	3.77989	29.7297			mRNA processing (GO:0006397)	437	41	7.83	+	5.24	4.52e-13	2.38957	12.3449	15.4717
mRNA processing (GO:0006397)	437	10	0.91	+	10.96	0.000189	3.45418	3.72354	27.027			regulation of translation (GO:0006417)	399	39	7.15	+	5.46	7.8e-13	2.4489	12.1079	14.717
'de novo' protein folding (GO:0006458)	43	5	0.09	+	55.69	0.000449	5.79935	3.34775	13.5135			regulation of mRNA processing (GO:0050684)	139	24	2.49	+	9.64	1.22e-11	3.26903	10.9136	9.0566
RNA splicing (GO:0008380)	356	9	0.74	+	12.11	0.000462	3.59813	3.33536	24.3243			RNA splicing (GO:0008380)	356	35	6.38	+	5.49	2.76e-11	2.45681	10.5591	13.2075
negative regulation of mRNA metabolic process (GO:1903312)	93	6	0.19	+	30.9	0.000501	4.94953	3.30016	16.2162			regulation of mRNA splicing, via spliceosome (GO:0048024)	103	21	1.85	+	11.38	4.22e-11	3.50843	10.3747	7.92453
regulation of cellular catabolic process (GO:0031329)	813	12	1.7	+	7.07	0.000683	2.82171	3.16558	32.4324			regulation of cellular protein localization (GO:1903827)	538	42	9.64	+	4.36	7.25e-11	2.12433	10.1397	15.8491
protein stabilization (GO:0050821)	196	7	0.41	+	17.11	0.00174	4.09677	2.75945	18.9189			regulation of cellular localization (GO:0060341)	820	51	14.69	+	3.47	3.93e-10	1.79494	9.40561	19.2453
chaperone-mediated protein complex assembly (GO:0051131)	22	4	0.05	+	87.08	0.00214	6.44427	2.66959	10.8108			negative regulation of mRNA metabolic process (GO:1903312)	93	19	1.67	+	11.4	8.38e-10	3.51096	9.07676	7.16981
regulation of protein stability (GO:0031647)	306	8	0.64	+	12.52	0.00218	3.64616	2.66154	21.6216			RNA processing (GO:0006396)	847	50	15.18	+	3.29	4.62e-09	1.71809	8.33536	18.8679
positive regulation of DNA metabolic process (GO:0051054)	203	7	0.42	+	16.52	0.00219	4.04614	2.65956	18.9189			positive regulation of protein localization to nucleus (GO:1900182)	90	18	1.61	+	11.16	5.21e-09	3.48027	8.28316	6.79245
chaperone-mediated protein folding (GO:0061077)	67	5	0.14	+	35.74	0.00354	5.15947	2.451	13.5135			positive regulation of nucleocytoplasmic transport (GO:0046824)	64	16	1.15	+	13.95	5.4e-09	3.80219	8.26761	6.03774
regulation of catabolic process (GO:0009894)	956	12	2	+	6.01	0.00383	2.58736	2.4168	32.4324			regulation of protein localization (GO:0032880)	853	50	15.28	+	3.27	5.92e-09	1.70929	8.22768	18.8679
cellular response to unfolded protein (GO:0034620)	77	5	0.16	+	31.1	0.0068	4.95884	2.16749	13.5135			regulation of nucleocytoplasmic transport (GO:0046822)	110	19	1.97	+	9.64	1.17e-08	3.26903	7.93181	7.16981
regulation of DNA metabolic process (GO:0051052)	358	8	0.75	+	10.7	0.00694	3.41954	2.15864	21.6216			RNA splicing, via transesterification reactions (GO:0000375)	238	26	4.26	+	6.1	1.3e-08	2.60881	7.88606	9.81132
positive regulation of tau-protein kinase activity (GO:1902949)	7	3	0.01	+	101	0.00909	6.65821	2.04144	8.10811			mRNA splicing, via spliceosome (GO:0000398)	234	25	4.19	+	5.96	5.52e-08	2.57531	7.25806	9.43396
RNA processing (GO:0006396)	847	11	1.77	+	6.22	0.00927	2.63691	2.03292	29.7297			regulation of cellular catabolic process (GO:0031329)	813	46	14.57	+	3.16	1.7e-07	1.65992	6.76955	17.3585
intracellular protein transport (GO:0006886)	689	10	1.44	+	6.95	0.0118	2.79701	1.92812	27.027			translation (GO:0006412)	366	30	6.56	+	4.57	2e-07	2.19219	6.69897	11.3208
regulation of cellular protein localization (GO:1903827)	538	9	1.12	+	8.01	0.0139	3.0018	1.85699	24.3243			amide biosynthetic process (GO:0043604)	500	35	8.96	+	3.91	2.53e-07	1.96717	6.59688	13.2075
'de novo' posttranslational protein folding (GO:0051084)	39	4	0.08	+	49.12	0.0173	5.61824	1.76195	10.8108			regulation of catabolic process (GO:0009894)	956	50	17.13	+	2.92	3.03e-07	1.54597	6.51856	18.8679
response to heat (GO:0009408)	96	5	0.2	+	24.95	0.0192	4.64097	1.7167	13.5135			negative regulation of gene expression (GO:0010629)	879	47	15.75	+	2.98	6.25e-07	1.57531	6.20412	17.7358
cellular response to topologically incorrect protein (GO:0035967)	97	5	0.2	+	24.69	0.0201	4.62585	1.6968	13.5135			regulation of protein localization to nucleus (GO:1900180)	142	19	2.54	+	7.47	6.31e-07	2.90111	6.19997	7.16981
toxin transport (GO:1901998)	42	4	0.09	+	45.61	0.0227	5.51128	1.64397	10.8108			peptide biosynthetic process (GO:0043043)	388	30	6.95	+	4.32	7.59e-07	2.11103	6.11976	11.3208
regulation of mRNA splicing, via spliceosome (GO:0048024)	103	5	0.22	+	23.25	0.0267	4.53916	1.57349	13.5135			regulation of mRNA catabolic process (GO:0061013)	167	20	2.99	+	6.68	1.2e-06	2.73985	5.92082	7.54717
regulation of DNA biosynthetic process (GO:2000278)	110	5	0.23	+	21.77	0.0363	4.44427	1.44009	13.5135			regulation of mRNA stability (GO:0043488)	156	19	2.8	+	6.8	2.7e-06	2.76553	5.56864	7.16981
regulation of tau-protein kinase activity (GO:1902947)	13	3	0.03	+	101	0.042	6.65821	1.37675	8.10811			response to unfolded protein (GO:0006986)	120	17	2.15	+	7.91	2.91e-06	2.98368	5.53611	6.41509
regulation of telomerase activity (GO:0051972)	50	4	0.1	+	38.32	0.0435	5.26003	1.36151	10.8108			positive regulation of establishment of protein localization (GO:1904951)	326	26	5.84	+	4.45	7.8e-06	2.15381	5.10791	9.81132
												regulation of RNA stability (GO:0043487)	168	19	3.01	+	6.31	8.39e-06	2.65764	5.07624	7.16981
												response to heat (GO:0009408)	96	15	1.72	+	8.72	9.7e-06	3.12433	5.01323	5.66038
												positive regulation of cellular protein localization (GO:1903829)	282	24	5.05	+	4.75	1.07e-05	2.24793	4.97062	9.0566
												mRNA stabilization (GO:0048255)	53	12	0.95	+	12.64	1.17e-05	3.65992	4.93181	4.5283
												cellular response to heat (GO:0034605)	55	12	0.99	+	12.18	1.69e-05	3.60644	4.77211	4.5283
												regulation of intracellular transport (GO:0032386)	343	26	6.15	+	4.23	2.12e-05	2.08066	4.67366	9.81132
												regulation of establishment of protein localization (GO:0070201)	541	33	9.69	+	3.4	2.57e-05	1.76553	4.59007	12.4528
												cytoplasmic translation (GO:0002181)	122	16	2.19	+	7.32	2.66e-05	2.87184	4.57512	6.03774
												response to topologically incorrect protein (GO:0035966)	142	17	2.54	+	6.68	2.98e-05	2.73985	4.52578	6.41509
												positive regulation of intracellular transport (GO:0032388)	206	20	3.69	+	5.42	3.42e-05	2.43829	4.46597	7.54717
												negative regulation of RNA catabolic process (GO:1902369)	74	13	1.33	+	9.8	3.62e-05	3.29278	4.44129	4.90566
												regulation of alternative mRNA splicing, via spliceosome (GO:0000381)	60	12	1.08	+	11.16	4e-05	3.48027	4.39794	4.5283
												negative regulation of translation (GO:0017148)	166	18	2.97	+	6.05	4.29e-05	2.59694	4.36754	6.79245
												negative regulation of cellular amide metabolic process (GO:0034249)	188	19	3.37	+	5.64	4.62e-05	2.4957	4.33536	7.16981
												RNA localization (GO:0006403)	190	19	3.4	+	5.58	5.41e-05	2.48027	4.2668	7.16981
												RNA stabilization (GO:0043489)	62	12	1.11	+	10.8	5.53e-05	3.43296	4.25727	4.5283
												intracellular protein transport (GO:0006886)	689	37	12.34	+	3	6.99e-05	1.58496	4.15552	13.9623
												protein stabilization (GO:0050821)	196	19	3.51	+	5.41	8.63e-05	2.43563	4.06399	7.16981
												translational initiation (GO:0006413)	66	12	1.18	+	10.15	0.000103	3.34341	3.98716	4.5283
												peptide metabolic process (GO:0006518)	519	31	9.3	+	3.33	0.000126	1.73552	3.89963	11.6981
												protein refolding (GO:0042026)	19	8	0.34	+	23.5	0.000129	4.55459	3.88941	3.01887
												positive regulation of organelle organization (GO:0010638)	583	33	10.45	+	3.16	0.000144	1.65992	3.84164	12.4528
												viral process (GO:0016032)	253	21	4.53	+	4.63	0.000179	2.21101	3.74715	7.92453
												regulation of protein stability (GO:0031647)	306	23	5.48	+	4.2	0.00021	2.07039	3.67778	8.67925
												positive regulation of protein import into nucleus (GO:0042307)	43	10	0.77	+	12.98	0.000228	3.69822	3.64207	3.77358
												negative regulation of cellular catabolic process (GO:0031330)	257	21	4.6	+	4.56	0.00023	2.18903	3.63827	7.92453
												negative regulation of cellular protein metabolic process (GO:0032269)	962	44	17.24	+	2.55	0.000345	1.3505	3.46218	16.6038
												osteoblast differentiation (GO:0001649)	129	15	2.31	+	6.49	0.00036	2.69822	3.4437	5.66038
												positive regulation of protein import (GO:1904591)	46	10	0.82	+	12.13	0.000398	3.60051	3.40012	3.77358
												cellular amide metabolic process (GO:0043603)	780	38	13.98	+	2.72	0.000504	1.44361	3.29757	14.3396
												regulation of translational initiation (GO:0006446)	80	12	1.43	+	8.37	0.000688	3.06523	3.16241	4.5283
												positive regulation of translation (GO:0045727)	137	15	2.45	+	6.11	0.000743	2.61117	3.12901	5.66038
												regulation of telomere maintenance (GO:0032204)	81	12	1.45	+	8.27	0.000778	3.04789	3.10902	4.5283
												regulation of protein import (GO:1904589)	67	11	1.2	+	9.16	0.00107	3.19535	2.97062	4.15094
												chaperone-mediated protein folding (GO:0061077)	67	11	1.2	+	9.16	0.00107	3.19535	2.97062	4.15094
												response to cytokine (GO:0034097)	807	38	14.46	+	2.63	0.00116	1.39506	2.93554	14.3396
												regulation of organelle assembly (GO:1902115)	189	17	3.39	+	5.02	0.00142	2.32769	2.84771	6.41509
												negative regulation of catabolic process (GO:0009895)	316	22	5.66	+	3.89	0.00149	1.95977	2.82681	8.30189
												regulation of DNA biosynthetic process (GO:2000278)	110	13	1.97	+	6.6	0.00246	2.72247	2.60906	4.90566
												microtubule-based process (GO:0007017)	765	36	13.71	+	2.63	0.00257	1.39506	2.59007	13.5849
												regulation of DNA metabolic process (GO:0051052)	358	23	6.41	+	3.59	0.00298	1.84398	2.52578	8.67925
												cellular response to cytokine stimulus (GO:0071345)	702	34	12.58	+	2.7	0.00299	1.43296	2.52433	12.8302
												non-membrane-bounded organelle assembly (GO:0140694)	303	21	5.43	+	3.87	0.00307	1.95233	2.51286	7.92453
												negative regulation of apoptotic process (GO:0043066)	870	39	15.59	+	2.5	0.00324	1.32193	2.48945	14.717
												positive regulation of DNA metabolic process (GO:0051054)	203	17	3.64	+	4.67	0.00362	2.22342	2.44129	6.41509
												regulation of protein transport (GO:0051223)	516	28	9.25	+	3.03	0.00415	1.59932	2.38195	10.566
												positive regulation of protein transport (GO:0051222)	310	21	5.55	+	3.78	0.00436	1.91839	2.36051	7.92453
												negative regulation of cell death (GO:0060548)	982	42	17.59	+	2.39	0.00444	1.25701	2.35262	15.8491
												regulation of telomere maintenance via telomere lengthening (GO:1904356)	62	10	1.11	+	9	0.00467	3.16993	2.33068	3.77358
												negative regulation of programmed cell death (GO:0043069)	888	39	15.91	+	2.45	0.00474	1.29278	2.32422	14.717
												regulation of protein import into nucleus (GO:0042306)	63	10	1.13	+	8.86	0.00532	3.14731	2.27409	3.77358
												regulation of intracellular protein transport (GO:0033157)	235	18	4.21	+	4.28	0.00559	2.09761	2.25259	6.79245
												response to organic cyclic compound (GO:0014070)	896	39	16.05	+	2.43	0.0057	1.28096	2.24413	14.717
												positive regulation of cellular amide metabolic process (GO:0034250)	163	15	2.92	+	5.14	0.00584	2.36177	2.23359	5.66038
												stress granule assembly (GO:0034063)	23	7	0.41	+	16.99	0.00645	4.08661	2.19044	2.64151
												RNA transport (GO:0050658)	167	15	2.99	+	5.01	0.00776	2.32481	2.11014	5.66038
												nucleic acid transport (GO:0050657)	167	15	2.99	+	5.01	0.00776	2.32481	2.11014	5.66038
												macromolecule catabolic process (GO:0009057)	909	39	16.29	+	2.39	0.00779	1.25701	2.10846	14.717
												positive regulation of viral process (GO:0048524)	66	10	1.18	+	8.46	0.00781	3.08066	2.10735	3.77358
												response to temperature stimulus (GO:0009266)	168	15	3.01	+	4.98	0.00832	2.31615	2.07988	5.66038
												establishment of RNA localization (GO:0051236)	169	15	3.03	+	4.95	0.00891	2.30743	2.05012	5.66038
												positive regulation of telomere maintenance (GO:0032206)	51	9	0.91	+	9.85	0.00895	3.30012	2.04818	3.39623
												ribonucleoprotein complex subunit organization (GO:0071826)	193	16	3.46	+	4.63	0.00901	2.21101	2.04528	6.03774
												positive regulation of RNA splicing (GO:0033120)	37	8	0.66	+	12.07	0.00947	3.59335	2.02365	3.01887
												positive regulation of telomere maintenance via telomere lengthening (GO:1904358)	37	8	0.66	+	12.07	0.00947	3.59335	2.02365	3.01887
												regulation of cellular component biogenesis (GO:0044087)	950	40	17.02	+	2.35	0.0111	1.23266	1.95468	15.0943
												response to interleukin-7 (GO:0098760)	15	6	0.27	+	22.33	0.0113	4.48091	1.94692	2.26415
												cellular response to organic cyclic compound (GO:0071407)	515	27	9.23	+	2.93	0.0125	1.5509	1.90309	10.1887
												positive regulation of chromosome organization (GO:2001252)	175	15	3.14	+	4.78	0.0134	2.25701	1.8729	5.66038
												regulation of telomere maintenance via telomerase (GO:0032210)	54	9	0.97	+	9.3	0.0137	3.21723	1.86328	3.39623
												ATP metabolic process (GO:0046034)	202	16	3.62	+	4.42	0.0157	2.14405	1.8041	6.03774
												positive regulation of mRNA metabolic process (GO:1903313)	115	12	2.06	+	5.82	0.0235	2.54102	1.62893	4.5283
												regulation of intrinsic apoptotic signaling pathway (GO:2001242)	160	14	2.87	+	4.88	0.0239	2.28688	1.6216	5.28302
												regulation of apoptotic signaling pathway (GO:2001233)	348	21	6.24	+	3.37	0.0249	1.75275	1.6038	7.92453
												establishment of organelle localization (GO:0051656)	348	21	6.24	+	3.37	0.0249	1.75275	1.6038	7.92453
												'de novo' protein folding (GO:0006458)	43	8	0.77	+	10.38	0.0255	3.37573	1.59346	3.01887
												homotypic cell-cell adhesion (GO:0034109)	59	9	1.06	+	8.51	0.0264	3.08916	1.5784	3.39623
												ribonucleoprotein complex assembly (GO:0022618)	186	15	3.33	+	4.5	0.0269	2.16993	1.57025	5.66038
												cytoplasmic translational initiation (GO:0002183)	30	7	0.54	+	13.02	0.0293	3.70266	1.53313	2.64151
												positive regulation of intracellular protein transport (GO:0090316)	163	14	2.92	+	4.79	0.0293	2.26003	1.53313	5.28302
												negative regulation of mRNA processing (GO:0050686)	31	7	0.56	+	12.6	0.0354	3.65535	1.451	2.64151
												regulation of viral process (GO:0050792)	166	14	2.97	+	4.71	0.0356	2.23573	1.44855	5.28302
												response to endoplasmic reticulum stress (GO:0034976)	217	16	3.89	+	4.12	0.0372	2.04264	1.42946	6.03774
												positive regulation of establishment of protein localization to telomere (GO:1904851)	10	5	0.18	+	27.91	0.0388	4.80271	1.41117	1.88679
												response to inorganic substance (GO:0010035)	554	27	9.93	+	2.72	0.0457	1.44361	1.34008	10.1887
												microtubule cytoskeleton organization (GO:0000226)	521	26	9.33	+	2.79	0.046	1.48027	1.33724	9.81132
																					0
																					0
																					0
																					0

### Sheet: CELLULAR COMPONENT
Mock																PV
Analysis Type:	PANTHER Overrepresentation Test (Released 20210224)															Analysis Type:	PANTHER Overrepresentation Test (Released 20210224)
Removed categories with >5000 genes ( "intracellular anatomical structure", "cellular anatomical entity", "cellular component", "extracelluilar membrane-bouind organelle", "organelle", extracellular organelle", "extracellular exosome"), highly synonimous categories (with the same coordinates, same number of genes in ref), enrichement <2																Removed categories with >5000 genes ( "intracellular anatomical structure", "cellular anatomical entity", "cellular component", "extracelluilar membrane-bouind organelle", "organelle", extracellular organelle", "extracellular exosome"), highly synonimous categories (with the same coordinates, same number of genes in ref), enrichement <2
Annotation Version and Release Date:	GO Ontology database DOI: 10.5281/zenodo.5228828 Released 2021-08-18															Annotation Version and Release Date:	GO Ontology database DOI: 10.5281/zenodo.5228828 Released 2021-08-18
Analyzed List:	upload_1 (Homo sapiens)															Analyzed List:	upload_1 (Homo sapiens)
Reference List:	Homo sapiens (all genes in database)															Reference List:	Homo sapiens (all genes in database)
Test Type:	FISHER															Test Type:	FISHER
Correction:	BONFERRONI															Correction:	BONFERRONI
Bonferroni count:	1461															Bonferroni count:	1461
GO cellular component complete	Homo sapiens - REFLIST (20595)	upload_1 (43)	upload_1 (expected)	upload_1 (over/under)	upload_1 (fold Enrichment)	upload_1 (P-value)	LOG2 enrichement	Minus LG P value	%SIze (%Z)							GO cellular component complete	Homo sapiens - REFLIST (20595)	upload_1 (369)	upload_1 (expected)	upload_1 (over/under)	upload_1 (fold Enrichment)	upload_1 (P-value)	LOG2 enrichement	minus LG P value	%SIze (%Z)
extracellular vesicle (GO:1903561)	2118	28	4.42	+	6.33	1.18e-14	2.66221	13.9281	65.1163							extracellular vesicle (GO:1903561)	2118	147	37.95	+	3.87	1.88e-45	1.95233	44.7258	39.8374
extracellular space (GO:0005615)	3392	28	7.08	+	3.95	2.1e-09	1.98185	8.67778	65.1163							vesicle (GO:0031982)	3932	179	70.45	+	2.54	3.16e-33	1.34483	32.5003	48.5095
vesicle (GO:0031982)	3932	29	8.21	+	3.53	9.91e-09	1.81967	8.00393	67.4419							extracellular space (GO:0005615)	3392	155	60.77	+	2.55	4.51e-27	1.3505	26.3458	42.0054
extracellular region (GO:0005576)	4373	28	9.13	+	3.07	1.08e-06	1.61824	5.96658	65.1163							ribonucleoprotein complex (GO:1990904)	678	68	12.15	+	5.6	2.28e-26	2.48543	25.6421	18.4282
organelle lumen (GO:0043233)	5541	29	11.57	+	2.51	5.19e-05	1.32769	4.28483	67.4419							melanosome (GO:0042470)	110	34	1.97	+	17.25	1.47e-25	4.10852	24.8327	9.21409
ribonucleoprotein complex (GO:1990904)	678	11	1.42	+	7.77	0.000168	2.95791	3.77469	25.5814							focal adhesion (GO:0005925)	419	51	7.51	+	6.79	1.76e-22	2.76341	21.7545	13.8211
melanosome (GO:0042470)	110	6	0.23	+	26.12	0.000208	4.70708	3.68194	13.9535							cell-substrate junction (GO:0030055)	426	51	7.63	+	6.68	3.51e-22	2.73985	21.4547	13.8211
chaperone complex (GO:0101031)	29	4	0.06	+	66.06	0.000934	6.04571	3.02965	9.30233							extracellular region (GO:0005576)	4373	167	78.35	+	2.13	4.46e-21	1.09085	20.3507	45.2575
focal adhesion (GO:0005925)	419	8	0.87	+	9.14	0.00353	3.19219	2.45223	18.6047							supramolecular complex (GO:0099080)	1343	82	24.06	+	3.41	6.51e-19	1.76977	18.1864	22.2222
cell-substrate junction (GO:0030055)	426	8	0.89	+	8.99	0.00398	3.16832	2.40012	18.6047							anchoring junction (GO:0070161)	836	59	14.98	+	3.94	1.97e-15	1.9782	14.7055	15.9892
distal axon (GO:0150034)	301	7	0.63	+	11.14	0.00457	3.47768	2.34008	16.2791							intracellular vesicle (GO:0097708)	2458	104	44.04	+	2.36	1.38e-13	1.23879	12.8601	28.1843
spliceosomal complex (GO:0005681)	193	6	0.4	+	14.89	0.00493	3.89627	2.30715	13.9535							ribonucleoprotein granule (GO:0035770)	256	32	4.59	+	6.98	1.51e-13	2.80323	12.821	8.67209
nuclear lumen (GO:0031981)	4419	23	9.23	+	2.49	0.00627	1.31615	2.20273	53.4884							ficolin-1-rich granule lumen (GO:1904813)	124	24	2.22	+	10.8	2.04e-13	3.43296	12.6904	6.50407
secretory granule lumen (GO:0034774)	321	7	0.67	+	10.44	0.00692	3.38405	2.15989	16.2791							cytoplasmic ribonucleoprotein granule (GO:0036464)	238	30	4.26	+	7.04	1.16e-12	2.81558	11.9355	8.13008
cytoplasmic vesicle lumen (GO:0060205)	324	7	0.68	+	10.35	0.00735	3.37156	2.13371	16.2791							secretory granule lumen (GO:0034774)	321	33	5.75	+	5.74	8.87e-12	2.52105	11.0521	8.94309
vesicle lumen (GO:0031983)	326	7	0.68	+	10.28	0.00764	3.36177	2.11691	16.2791							ficolin-1-rich granule (GO:0101002)	185	26	3.31	+	7.84	1.03e-11	2.97085	10.9872	7.04607
anchoring junction (GO:0070161)	836	10	1.75	+	5.73	0.0104	2.51854	1.98297	23.2558							cytoplasmic vesicle lumen (GO:0060205)	324	33	5.81	+	5.68	1.13e-11	2.50589	10.9469	8.94309
secretory granule (GO:0030141)	869	10	1.81	+	5.51	0.0145	2.46205	1.83863	23.2558							vesicle lumen (GO:0031983)	326	33	5.84	+	5.65	1.33e-11	2.49825	10.8761	8.94309
ribonucleoprotein granule (GO:0035770)	256	6	0.53	+	11.23	0.0237	3.48929	1.62525	13.9535							cytoplasmic stress granule (GO:0010494)	79	18	1.42	+	12.72	1.2e-10	3.66903	9.92082	4.87805
lytic vacuole (GO:0000323)	725	9	1.51	+	5.95	0.0241	2.57289	1.61798	20.9302							cell junction (GO:0030054)	2103	88	37.68	+	2.34	1.36e-10	1.22651	9.86646	23.8482
lysosome (GO:0005764)	725	9	1.51	+	5.95	0.0241	2.57289	1.61798	20.9302							spliceosomal complex (GO:0005681)	193	25	3.46	+	7.23	1.82e-10	2.854	9.73993	6.77507
nucleoplasm (GO:0005654)	4069	21	8.5	+	2.47	0.0266	1.30451	1.57512	48.8372							catalytic step 2 spliceosome (GO:0071013)	87	18	1.56	+	11.55	5.06e-10	3.52982	9.29585	4.87805
cytoplasmic vesicle (GO:0031410)	2455	16	5.13	+	3.12	0.0273	1.64155	1.56384	37.2093							cytoskeleton (GO:0005856)	2355	92	42.19	+	2.18	1.43e-09	1.12433	8.84466	24.9322
																supramolecular fiber (GO:0099512)	1009	54	18.08	+	2.99	3.08e-09	1.58015	8.51145	14.6341
																supramolecular polymer (GO:0099081)	1017	54	18.22	+	2.96	4.12e-09	1.5656	8.3851	14.6341
																secretory granule (GO:0030141)	869	49	15.57	+	3.15	6.3e-09	1.65535	8.20066	13.2791
																secretory vesicle (GO:0099503)	1037	54	18.58	+	2.91	8.41e-09	1.54102	8.0752	14.6341
																cell cortex (GO:0005938)	322	27	5.77	+	4.68	2.09e-07	2.22651	6.67985	7.31707
																polymeric cytoskeletal fiber (GO:0099513)	777	43	13.92	+	3.09	2.56e-07	1.62761	6.59176	11.6531
																actin cytoskeleton (GO:0015629)	516	33	9.25	+	3.57	1.36e-06	1.83592	5.86646	8.94309
																chaperone complex (GO:0101031)	29	10	0.52	+	19.25	1.49e-06	4.26679	5.82681	2.71003
																microtubule (GO:0005874)	435	29	7.79	+	3.72	6.19e-06	1.8953	5.20831	7.85908
																perinuclear region of cytoplasm (GO:0048471)	751	39	13.46	+	2.9	1.04e-05	1.53605	4.98297	10.5691
																actin filament bundle (GO:0032432)	80	13	1.43	+	9.07	1.34e-05	3.1811	4.8729	3.52304
																actomyosin (GO:0042641)	82	13	1.47	+	8.85	1.75e-05	3.14568	4.75696	3.52304
																microtubule cytoskeleton (GO:0015630)	1319	55	23.63	+	2.33	1.92e-05	1.22033	4.7167	14.9051
																cortical cytoskeleton (GO:0030863)	122	15	2.19	+	6.86	2.94e-05	2.77821	4.53165	4.06504
																contractile actin filament bundle (GO:0097517)	72	12	1.29	+	9.3	3.91e-05	3.21723	4.40782	3.25203
																stress fiber (GO:0001725)	72	12	1.29	+	9.3	3.91e-05	3.21723	4.40782	3.25203
																ribosome (GO:0005840)	230	19	4.12	+	4.61	0.000147	2.20477	3.83268	5.14905
																nuclear protein-containing complex (GO:0140513)	1147	47	20.55	+	2.29	0.000431	1.19535	3.36552	12.7371
																spindle (GO:0005819)	393	24	7.04	+	3.41	0.000631	1.76977	3.19997	6.50407
																CRD-mediated mRNA stability complex (GO:0070937)	6	5	0.11	+	46.51	0.00102	5.53947	2.9914	1.35501
																polysome (GO:0005844)	67	10	1.2	+	8.33	0.00142	3.05832	2.84771	2.71003
																zona pellucida receptor complex (GO:0002199)	8	5	0.14	+	34.88	0.00275	5.12433	2.56067	1.35501
																inclusion body (GO:0016234)	78	10	1.4	+	7.16	0.00493	2.83996	2.30715	2.71003
																mitochondrial nucleoid (GO:0042645)	45	8	0.81	+	9.92	0.00554	3.31034	2.25649	2.16802
																nucleoid (GO:0009295)	45	8	0.81	+	9.92	0.00554	3.31034	2.25649	2.16802
																cytosolic ribosome (GO:0022626)	103	11	1.85	+	5.96	0.00807	2.57531	2.09313	2.98103
																chaperonin-containing T-complex (GO:0005832)	11	5	0.2	+	25.37	0.00894	4.66505	2.04866	1.35501
																nuclear periphery (GO:0034399)	133	12	2.38	+	5.04	0.015	2.33342	1.82391	3.25203
																endoplasmic reticulum-Golgi intermediate compartment (GO:0005793)	133	12	2.38	+	5.04	0.015	2.33342	1.82391	3.25203
																nuclear matrix (GO:0016363)	111	11	1.99	+	5.53	0.0155	2.46728	1.80967	2.98103
																paraspeckles (GO:0042382)	5	4	0.09	+	44.65	0.0162	5.48059	1.79048	1.08401
																cell body (GO:0044297)	587	27	10.52	+	2.57	0.0199	1.36177	1.70115	7.31707
																cortical actin cytoskeleton (GO:0030864)	93	10	1.67	+	6	0.0204	2.58496	1.69037	2.71003
																actin filament (GO:0005884)	118	11	2.11	+	5.2	0.0264	2.37851	1.5784	2.98103
																blood microparticle (GO:0072562)	143	12	2.56	+	4.68	0.0294	2.22651	1.53165	3.25203
																nucleolus (GO:0005730)	964	37	17.27	+	2.14	0.0298	1.09761	1.52578	10.0271
																endoplasmic reticulum lumen (GO:0005788)	313	18	5.61	+	3.21	0.0379	1.68257	1.42136	4.87805

### Sheet: MOLECULAR FUNCTION
Mock														PV
Analysis Type:	PANTHER Overrepresentation Test (Released 20210224)													Analysis Type:	PANTHER Overrepresentation Test (Released 20210224)
Removed categories with genes >5000 ( "UNCLASSIFIED", "Binding", "Molecular function), highly synonimous categories (with the same coordinates, same number of genes in ref), enrichement <2, values >100 replaced with 101														Removed categories with genes > 5000 ( "UNCLASSIFIED", "Binding", "Molecular function), highly synonimous categories (with the same coordinates, same number of genes in ref), enrichement <2, values >100 replaced with 101
Annotation Version and Release Date:	GO Ontology database DOI: 10.5281/zenodo.5228828 Released 2021-08-18													Annotation Version and Release Date:	GO Ontology database DOI: 10.5281/zenodo.5228828 Released 2021-08-18
Analyzed List:	upload_1 (Homo sapiens)													Analyzed List:	upload_1 (Homo sapiens)
Reference List:	Homo sapiens (all genes in database)													Reference List:	Homo sapiens (all genes in database)
Test Type:	FISHER													Test Type:	FISHER
Correction:	BONFERRONI													Correction:	BONFERRONI
Bonferroni count:	2925													Bonferroni count:	2925
GO molecular function complete	Homo sapiens - REFLIST (20595)	upload_1 (43)	upload_1 (expected)	upload_1 (over/under)	upload_1 (fold Enrichment)	upload_1 (P-value)	LOG2 fold enrichement	minus LG p value	%Size(%Z)					GO molecular function complete	Homo sapiens - REFLIST (20595)	upload_1 (369)	upload_1 (expected)	upload_1 (over/under)	upload_1 (fold Enrichment)	upload_1 (P-value)	Log2 Enrichement	minus lg P value	%Size(%Z)
RNA binding (GO:0003723)	1685	23	3.52	+	6.54	6.19e-11	2.70929	10.2083	53.4884					RNA binding (GO:0003723)	1685	175	30.19	+	5.8	2.47e-82	2.53605	81.6073	47.4255
unfolded protein binding (GO:0051082)	122	10	0.25	+	39.26	3.8e-10	5.29499	9.42022	23.2558					nucleic acid binding (GO:0003676)	3989	189	71.47	+	2.64	3.8e-38	1.40054	37.4202	51.2195
ubiquitin protein ligase binding (GO:0031625)	300	12	0.63	+	19.16	3.41e-09	4.26003	8.46725	27.907					cadherin binding (GO:0045296)	323	57	5.79	+	9.85	8.8e-33	3.30012	32.0555	15.4472
ubiquitin-like protein ligase binding (GO:0044389)	319	12	0.67	+	18.02	6.83e-09	4.17153	8.16558	27.907					cell adhesion molecule binding (GO:0050839)	537	66	9.62	+	6.86	6.23e-30	2.77821	29.2055	17.8862
protein folding chaperone (GO:0044183)	40	7	0.08	+	83.82	1.76e-08	6.38922	7.75449	16.2791					mRNA binding (GO:0003729)	307	51	5.5	+	9.27	7.21e-28	3.21257	27.1421	13.8211
nucleic acid binding (GO:0003676)	3989	26	8.33	+	3.12	1.14e-05	1.64155	4.9431	60.4651					enzyme binding (GO:0019899)	2062	96	36.94	+	2.6	2.09e-14	1.37851	13.6799	26.0163
mRNA binding (GO:0003729)	307	9	0.64	+	14.04	4.31e-05	3.81147	4.36552	20.9302					unfolded protein binding (GO:0051082)	122	25	2.19	+	11.44	2.87e-14	3.51602	13.5421	6.77507
enzyme binding (GO:0019899)	2062	18	4.31	+	4.18	0.000161	2.0635	3.79317	41.8605					mRNA 3'-UTR binding (GO:0003730)	92	20	1.65	+	12.13	2.13e-11	3.60051	10.6716	5.42005
cell adhesion molecule binding (GO:0050839)	537	10	1.12	+	8.92	0.000402	3.15704	3.39577	23.2558					protein-containing complex binding (GO:0044877)	1317	67	23.6	+	2.84	8.55e-11	1.50589	10.068	18.1572
cadherin binding (GO:0045296)	323	8	0.67	+	11.86	0.00105	3.56803	2.97881	18.6047					small molecule binding (GO:0036094)	2509	99	44.95	+	2.2	1.53e-10	1.1375	9.81531	26.8293
ATP hydrolysis activity (GO:0016887)	274	7	0.57	+	12.24	0.00499	3.61353	2.3019	16.2791					nucleotide binding (GO:0000166)	2174	90	38.95	+	2.31	1.98e-10	1.20789	9.70333	24.3902
Tat protein binding (GO:0030957)	10	3	0.02	+	101	0.00695	6.65821	2.15802	6.97674					nucleoside phosphate binding (GO:1901265)	2175	90	38.97	+	2.31	2.03e-10	1.20789	9.6925	24.3902
chaperone binding (GO:0051087)	109	5	0.23	+	21.97	0.0112	4.45746	1.95078	11.6279					double-stranded RNA binding (GO:0003725)	74	17	1.33	+	12.82	1.06e-09	3.68032	8.97469	4.60705
nucleoside-triphosphatase activity (GO:0017111)	616	9	1.29	+	7	0.0133	2.80735	1.87615	20.9302					purine nucleotide binding (GO:0017076)	1927	81	34.53	+	2.35	2.33e-09	1.23266	8.63264	21.9512
single-stranded DNA binding (GO:0003697)	125	5	0.26	+	19.16	0.0213	4.26003	1.67162	11.6279					ubiquitin-like protein ligase binding (GO:0044389)	319	30	5.72	+	5.25	2.64e-09	2.39232	8.5784	8.13008
heat shock protein binding (GO:0031072)	130	5	0.27	+	18.42	0.0256	4.2032	1.59176	11.6279					ubiquitin protein ligase binding (GO:0031625)	300	29	5.38	+	5.4	3.43e-09	2.43296	8.46471	7.85908
pyrophosphatase activity (GO:0016462)	672	9	1.4	+	6.41	0.0265	2.68032	1.57675	20.9302					purine ribonucleoside triphosphate binding (GO:0035639)	1840	77	32.97	+	2.34	1.24e-08	1.22651	7.90658	20.8672
hydrolase activity, acting on acid anhydrides (GO:0016817)	676	9	1.41	+	6.38	0.0278	2.67356	1.55596	20.9302					protein folding chaperone (GO:0044183)	40	13	0.72	+	18.14	1.64e-08	4.1811	7.78516	3.52304
protein domain specific binding (GO:0019904)	701	9	1.46	+	6.15	0.0371	2.62059	1.43063	20.9302					ribonucleotide binding (GO:0032553)	1930	79	34.58	+	2.28	1.84e-08	1.18903	7.73518	21.4092
purine ribonucleoside triphosphate binding (GO:0035639)	1840	14	3.84	+	3.64	0.0399	1.86394	1.39903	32.5581					purine ribonucleotide binding (GO:0032555)	1912	78	34.26	+	2.28	3.01e-08	1.18903	7.52143	21.1382
														carbohydrate derivative binding (GO:0097367)	2275	87	40.76	+	2.13	5.24e-08	1.09085	7.28067	23.5772
														single-stranded RNA binding (GO:0003727)	85	16	1.52	+	10.51	7.38e-08	3.39369	7.13194	4.33604
														identical protein binding (GO:0042802)	2105	81	37.72	+	2.15	2.17e-07	1.10434	6.66354	21.9512
														adenyl nucleotide binding (GO:0030554)	1573	67	28.18	+	2.38	2.98e-07	1.25096	6.52578	18.1572
														cytoskeletal protein binding (GO:0008092)	1003	50	17.97	+	2.78	4.86e-07	1.47508	6.31336	13.5501
														ATP binding (GO:0005524)	1495	63	26.79	+	2.35	1.66e-06	1.23266	5.77989	17.0732
														adenyl ribonucleotide binding (GO:0032559)	1560	64	27.95	+	2.29	3.94e-06	1.19535	5.4045	17.3442
														translation regulator activity (GO:0045182)	147	17	2.63	+	6.45	1.54e-05	2.6893	4.81248	4.60705
														translation regulator activity, nucleic acid binding (GO:0090079)	115	15	2.06	+	7.28	2.87e-05	2.86394	4.54212	4.06504
														translation factor activity, RNA binding (GO:0008135)	92	13	1.65	+	7.89	0.00012	2.98003	3.92082	3.52304
														heat shock protein binding (GO:0031072)	130	15	2.33	+	6.44	0.000127	2.68706	3.8962	4.06504
														nucleoside-triphosphatase activity (GO:0017111)	616	33	11.04	+	2.99	0.000161	1.58015	3.79317	8.94309
														disordered domain specific binding (GO:0097718)	37	9	0.66	+	13.58	0.000267	3.76341	3.57349	2.43902
														protein domain specific binding (GO:0019904)	701	35	12.56	+	2.79	0.000321	1.48027	3.49349	9.48509
														pyrophosphatase activity (GO:0016462)	672	34	12.04	+	2.82	0.000366	1.4957	3.43652	9.21409
														actin binding (GO:0003779)	453	27	8.12	+	3.33	0.000375	1.73552	3.42597	7.31707
														hydrolase activity, acting on acid anhydrides (GO:0016817)	676	34	12.11	+	2.81	0.000418	1.49057	3.37882	9.21409
														kinase binding (GO:0019900)	765	36	13.71	+	2.63	0.000829	1.39506	3.08145	9.7561
														ATP-dependent activity (GO:0140657)	511	28	9.16	+	3.06	0.00111	1.61353	2.95468	7.58808
														protein kinase binding (GO:0019901)	682	33	12.22	+	2.7	0.00148	1.43296	2.82974	8.94309
														ATP hydrolysis activity (GO:0016887)	274	19	4.91	+	3.87	0.00357	1.95233	2.44733	5.14905
														ribonucleoprotein complex binding (GO:0043021)	151	14	2.71	+	5.17	0.0041	2.37016	2.38722	3.79404
														pre-mRNA binding (GO:0036002)	39	8	0.7	+	11.45	0.00431	3.51728	2.36552	2.16802
														poly-pyrimidine tract binding (GO:0008187)	28	7	0.5	+	13.95	0.00636	3.80219	2.19654	1.89702
														actin filament binding (GO:0051015)	220	16	3.94	+	4.06	0.0141	2.02148	1.85078	4.33604
														structural molecule activity (GO:0005198)	710	31	12.72	+	2.44	0.0291	1.28688	1.53611	8.40108
														tubulin binding (GO:0015631)	382	21	6.84	+	3.07	0.0311	1.61824	1.50724	5.69106
