## Supplementary Table 1 for "A Proximity Biotinylation Assay with a Host Protein Bait Reveals Multiple Factors Modulating Enterovirus Replication"

### Sheet: INTERACTIONS BIOGRID SUMMARY
Accession	Description	Exp. q-value: Combined	Sum PEP Score	Coverage [%]	# Peptides	# PSMs	# Unique Peptides	# AAs	MW [kDa]	calc. pI	Score Sequest HT: Sequest HT	# Peptides (by Search Engine): Sequest HT	# Protein Pathway Groups	# Razor Peptides	Mock/PV Abundance Ratio: (F2) / (F1)	Abundance Ratio Variability [%]: (F2) / (F1)	PV Abundances (Grouped): F1	MOCK Abundances (Grouped): F2	Found in Sample: [S1] F1: PV	Found in Sample: [S2] F2: MOCK	# Protein Groups	Modifications
Arf1 interactors
P22234	Multifunctional protein ADE2 OS=Homo sapiens OX=9606 GN=PAICS PE=1 SV=3	0	8.14	8	2	3	2	425	47	7.23	9.17	2	0	0	0.01		200		High	Not Found	1
P12268	Inosine-5'-monophosphate dehydrogenase 2 OS=Homo sapiens OX=9606 GN=IMPDH2 PE=1 SV=2	0	16.077	11	4	5	4	514	55.8	6.9	17.84	4	0	0	1.521	0	79.3	120.7	High	Peak Found	1
Q9Y6Y8	SEC23-interacting protein OS=Homo sapiens OX=9606 GN=SEC23IP PE=1 SV=1	0	4.856	2	1	1	1	1000	111	5.54	3.85	1	0	0					High	Not Found	1
Q92945	Far upstream element-binding protein 2 OS=Homo sapiens OX=9606 GN=KHSRP PE=1 SV=4	0	45.565	25	11	20	11	711	73.1	7.3	63.51	11	0	0	0.01		200		High	Not Found	1
P07195	L-lactate dehydrogenase B chain OS=Homo sapiens OX=9606 GN=LDHB PE=1 SV=2	0	12.745	8	2	4	2	334	36.6	6.05	11.22	2	0	0	0.01		200		High	Not Found	1
P00338	L-lactate dehydrogenase A chain OS=Homo sapiens OX=9606 GN=LDHA PE=1 SV=2	0	9.885	7	2	6	2	332	36.7	8.27	12.63	2	0	0	0.01		200		High	Not Found	1
P50402	Emerin OS=Homo sapiens OX=9606 GN=EMD PE=1 SV=1	0	2.997	5	1	2	1	254	29	5.5	4.36	1	0	0	0.01		200		High	Not Found	1
Q99418	Cytohesin-2 OS=Homo sapiens OX=9606 GN=CYTH2 PE=1 SV=2	0	23.463	9	3	9	3	400	46.5	5.54	33.13	3	0	0	0.306	0	179.7	20.3	High	High	1
P08238	Heat shock protein HSP 90-beta OS=Homo sapiens OX=9606 GN=HSP90AB1 PE=1 SV=4	0	112.052	27	16	35	10	724	83.2	5.03	128.7	16	0	4	0.393	128.77	126.7	73.3	High	High	1
P51148	Ras-related protein Rab-5C OS=Homo sapiens OX=9606 GN=RAB5C PE=1 SV=2	0	3.473	19	2	2	2	216	23.5	8.41	5.49	2	0	0	100			200	High	High	1
P26641	Elongation factor 1-gamma OS=Homo sapiens OX=9606 GN=EEF1G PE=1 SV=3	0.002	2.179	2	1	1	1	437	50.1	6.67	2.65	1	0	0	0.01		200		High	Not Found	1
P49411	Elongation factor Tu, mitochondrial OS=Homo sapiens OX=9606 GN=TUFM PE=1 SV=2	0.004	2.031	5	1	1	1	452	49.5	7.61	2.51	1	0	0	1.21	0	90.5	109.5	High	Peak Found	1
Q8N6H7	ADP-ribosylation factor GTPase-activating protein 2 OS=Homo sapiens OX=9606 GN=ARFGAP2 PE=1 SV=1	0	2.445	4	1	1	1	521	56.7	7.99	2.59	1	0	0					High	Not Found	1
P49368	T-complex protein 1 subunit gamma OS=Homo sapiens OX=9606 GN=CCT3 PE=1 SV=4	0.004	1.51	5	1	1	1	545	60.5	6.49	2.52	1	0	0					High	Not Found	1
P04843	Dolichyl-diphosphooligosaccharide--protein glycosyltransferase subunit 1 OS=Homo sapiens OX=9606 GN=RPN1 PE=1 SV=1	0.016	1.283	2	1	1	1	607	68.5	6.38	2.47	1	0	0					High	Not Found	1
P35222	Catenin beta-1 OS=Homo sapiens OX=9606 GN=CTNNB1 PE=1 SV=1	0.018	1.197	4	1	1	1	781	85.4	5.86	3.73	1	0	0					High	Not Found	1
Q7KZN9	Cytochrome c oxidase assembly protein COX15 homolog OS=Homo sapiens OX=9606 GN=COX15 PE=1 SV=1	0.028	1.109	3	1	1	1	410	46	9.82	2.48	1							High		1
Arf3 interactors
P09651	Heterogeneous nuclear ribonucleoprotein A1 OS=Homo sapiens OX=9606 GN=HNRNPA1 PE=1 SV=5	0	42.69	43	8	18	8	372	38.7	9.13	64.82	8	0	0	0.799	0	174	26	High	Peak Found	1
Arf4 interactors
Q96AE4	Far upstream element-binding protein 1 OS=Homo sapiens OX=9606 GN=FUBP1 PE=1 SV=3	0	19.559	11	4	8	4	644	67.5	7.61	24.49	4	0	0	0.01		200		High	Not Found	1
P00338	L-lactate dehydrogenase A chain OS=Homo sapiens OX=9606 GN=LDHA PE=1 SV=2	0	9.885	7	2	6	2	332	36.7	8.27	12.63	2	0	0	0.01		200		High	Not Found	1
P07195	L-lactate dehydrogenase B chain OS=Homo sapiens OX=9606 GN=LDHB PE=1 SV=2	0	12.745	8	2	4	2	334	36.6	6.05	11.22	2	0	0	0.01		200		High	Not Found	1
Q96EP5	DAZ-associated protein 1 OS=Homo sapiens OX=9606 GN=DAZAP1 PE=1 SV=1	0	7.745	4	2	4	2	407	43.4	8.56	11.44	2	0	0	0.01		200		High	Not Found	1
Arf5 interactors
P00338	L-lactate dehydrogenase A chain OS=Homo sapiens OX=9606 GN=LDHA PE=1 SV=2	0	9.885	7	2	6	2	332	36.7	8.27	12.63	2	0	0	0.01		200		High	Not Found	1
P07195	L-lactate dehydrogenase B chain OS=Homo sapiens OX=9606 GN=LDHB PE=1 SV=2	0	12.745	8	2	4	2	334	36.6	6.05	11.22	2	0	0	0.01		200		High	Not Found	1
Q96EP5	DAZ-associated protein 1 OS=Homo sapiens OX=9606 GN=DAZAP1 PE=1 SV=1	0	7.745	4	2	4	2	407	43.4	8.56	11.44	2	0	0	0.01		200		High	Not Found	1
Arf6 interactors
P42704	Leucine-rich PPR motif-containing protein, mitochondrial OS=Homo sapiens OX=9606 GN=LRPPRC PE=1 SV=3	0	22.069	6	5	7	5	1394	157.8	6.13	16.86	5	0	0	0.01		200		High	Not Found	1
P02751	Fibronectin OS=Homo sapiens OX=9606 GN=FN1 PE=1 SV=4	0	5.996	2	2	3	2	2386	262.5	5.71	8.49	2	0	0	0.01		200		High	Not Found	1
Q99418	Cytohesin-2 OS=Homo sapiens OX=9606 GN=CYTH2 PE=1 SV=2	0	23.463	9	3	9	3	400	46.5	5.54	33.13	3	0	0	0.306	0	179.7	20.3	High	High	1
Q00610	Clathrin heavy chain 1 OS=Homo sapiens OX=9606 GN=CLTC PE=1 SV=5	0	18.555	5	5	7	5	1675	191.5	5.69	21.13	5	0	0	0.888	0	154.8	45.2	High	Peak Found	1
GBF1 interactors
P35579	Myosin-9 OS=Homo sapiens OX=9606 GN=MYH9 PE=1 SV=4	0	73.303	12	18	24	18	1960	226.4	5.6	77.27	18	0	0	0.01		200		High	Not Found	1	Phospho [S1943]	Total GBF1 interactors - 44
Q7Z2W4	Zinc finger CCCH-type antiviral protein 1 OS=Homo sapiens OX=9606 GN=ZC3HAV1 PE=1 SV=3	0	29.125	12	6	13	6	902	101.4	8.4	49.72	6	0	0	0.01		200		High	Not Found	1		PV exclusive - 34
P49327	Fatty acid synthase OS=Homo sapiens OX=9606 GN=FASN PE=1 SV=3	0	15.239	6	5	6	5	2511	273.3	6.44	20.98	5	0	0	0.01		200		High	Not Found	1		Mock exclusive - 0
P22234	Multifunctional protein ADE2 OS=Homo sapiens OX=9606 GN=PAICS PE=1 SV=3	0	8.14	8	2	3	2	425	47	7.23	9.17	2	0	0	0.01		200		High	Not Found	1
Q04637	Eukaryotic translation initiation factor 4 gamma 1 OS=Homo sapiens OX=9606 GN=EIF4G1 PE=1 SV=4	0	8.073	5	2	3	2	1599	175.4	5.33	12.97	2	0	0	0.01		200		High	Not Found	1
Q9HB71	Calcyclin-binding protein OS=Homo sapiens OX=9606 GN=CACYBP PE=1 SV=2	0	7.958	14	3	3	3	228	26.2	8.25	7.41	3	0	0	0.01		200		High	Not Found	1
O75369	Filamin-B OS=Homo sapiens OX=9606 GN=FLNB PE=1 SV=2	0	7.28	3	4	4	4	2602	278	5.73	11.06	4	0	0	0.01		200		High	Not Found	1
P23588	Eukaryotic translation initiation factor 4B OS=Homo sapiens OX=9606 GN=EIF4B PE=1 SV=2	0	6.543	6	2	3	2	611	69.1	5.73	9.64	2	0	0	0.01		200		High	Not Found	1
O95817	BAG family molecular chaperone regulator 3 OS=Homo sapiens OX=9606 GN=BAG3 PE=1 SV=3	0	5.006	9	2	2	2	575	61.6	6.95	5.29	2	0	0	0.01		200		High	Not Found	1
P63104	14-3-3 protein zeta/delta OS=Homo sapiens OX=9606 GN=YWHAZ PE=1 SV=1	0	3.069	15	2	2	2	245	27.7	4.79	5.42	2	0	0	0.01		200		High	Not Found	1	Acetyl [N-Term]
P26639	Threonine--tRNA ligase, cytoplasmic OS=Homo sapiens OX=9606 GN=TARS PE=1 SV=3	0	3.045	3	2	2	2	723	83.4	6.67	4.78	2	0	0	0.01		200		High	Not Found	1	Acetyl [N-Term]
O43707	Alpha-actinin-4 OS=Homo sapiens OX=9606 GN=ACTN4 PE=1 SV=2	0	15.094	8	5	5	5	911	104.8	5.44	16.83	5	0	0	0.148	0	187.1	12.9	High	Peak Found	1
P37802	Transgelin-2 OS=Homo sapiens OX=9606 GN=TAGLN2 PE=1 SV=3	0	16.091	25	3	7	3	199	22.4	8.25	22.18	3	0	0	0.198	0	173.3	26.7	High	Peak Found	1
P12268	Inosine-5'-monophosphate dehydrogenase 2 OS=Homo sapiens OX=9606 GN=IMPDH2 PE=1 SV=2	0	16.077	11	4	5	4	514	55.8	6.9	17.84	4	0	0	1.521	0	79.3	120.7	High	Peak Found	1
P55072	Transitional endoplasmic reticulum ATPase OS=Homo sapiens OX=9606 GN=VCP PE=1 SV=4	0	110.019	36	20	41	20	806	89.3	5.26	156.18	20	0	0	3.962	109.3	104.4	95.6	High	High	1
P15311	Ezrin OS=Homo sapiens OX=9606 GN=EZR PE=1 SV=4	0	4.283	5	2	2	1	586	69.4	6.27	4.75	2	0	0	8.511	0	21	179	High	Peak Found	1
Q14247	Src substrate cortactin OS=Homo sapiens OX=9606 GN=CTTN PE=1 SV=2	0	41.66	19	4	8	4	550	61.5	5.4	36.72	4	0	0	100			200	High	High	1
O60664	Perilipin-3 OS=Homo sapiens OX=9606 GN=PLIN3 PE=1 SV=3	0	13.234	16	3	4	3	434	47	5.44	13.47	3	0	0	100			200	High	High	1
Q14126	Desmoglein-2 OS=Homo sapiens OX=9606 GN=DSG2 PE=1 SV=2	0	33.543	13	6	9	6	1118	122.2	5.24	31.16	6	0	0					High	Not Found	1
P50990	T-complex protein 1 subunit theta OS=Homo sapiens OX=9606 GN=CCT8 PE=1 SV=4	0	7.071	7	3	3	3	548	59.6	5.6	9.01	3	0	0					High	Not Found	1
P40763	Signal transducer and activator of transcription 3 OS=Homo sapiens OX=9606 GN=STAT3 PE=1 SV=2	0	5.654	2	1	2	1	770	88	6.3	8.42	1	0	0					High	Not Found	1
Q15942	Zyxin OS=Homo sapiens OX=9606 GN=ZYX PE=1 SV=1	0	3.063	4	1	2	1	572	61.2	6.67	6.63	1	0	0					High	Not Found	1
P31946	14-3-3 protein beta/alpha OS=Homo sapiens OX=9606 GN=YWHAB PE=1 SV=3	0	2.856	7	1	2	1	246	28.1	4.83	6.39	1	0	0					High	Not Found	1
Q06124	Tyrosine-protein phosphatase non-receptor type 11 OS=Homo sapiens OX=9606 GN=PTPN11 PE=1 SV=2	0	2.406	5	1	1	1	597	68.4	7.3	3.25	1	0	0	0.01		200		High	Not Found	1
P62258	14-3-3 protein epsilon OS=Homo sapiens OX=9606 GN=YWHAE PE=1 SV=1	0.004	1.975	7	1	1	1	255	29.2	4.74	3.24	1	0	0	0.01		200		High	Not Found	1
Q6PKG0	La-related protein 1 OS=Homo sapiens OX=9606 GN=LARP1 PE=1 SV=2	0.004	1.856	2	1	1	1	1096	123.4	8.82	2.38	1	0	0	0.01		200		High	Not Found	1
P06493	Cyclin-dependent kinase 1 OS=Homo sapiens OX=9606 GN=CDK1 PE=1 SV=3	0.02	1.15	8	1	1	1	297	34.1	8.4	2.51	1	0	0	0.01		200		High	Not Found	1
Q9NSE4	Isoleucine--tRNA ligase, mitochondrial OS=Homo sapiens OX=9606 GN=IARS2 PE=1 SV=2	0	5.463	2	1	1	1	1012	113.7	7.2	3.37	1	0	0					High	Not Found	1
Q9Y6Y8	SEC23-interacting protein OS=Homo sapiens OX=9606 GN=SEC23IP PE=1 SV=1	0	4.856	2	1	1	1	1000	111	5.54	3.85	1	0	0					High	Not Found	1
Q13501	Sequestosome-1 OS=Homo sapiens OX=9606 GN=SQSTM1 PE=1 SV=1	0	4.377	6	1	1	1	440	47.7	5.22	3.77	1	0	0					High	Not Found	1
P12270	Nucleoprotein TPR OS=Homo sapiens OX=9606 GN=TPR PE=1 SV=3	0	3.999	1	1	1	1	2363	267.1	5.02	4.77	1	0	0					High	Not Found	1
O75534	Cold shock domain-containing protein E1 OS=Homo sapiens OX=9606 GN=CSDE1 PE=1 SV=2	0	3.377	2	1	1	1	798	88.8	6.25	2.83	1	0	0					High	Not Found	1
P52292	Importin subunit alpha-1 OS=Homo sapiens OX=9606 GN=KPNA2 PE=1 SV=1	0	3.202	3	1	1	1	529	57.8	5.4	3.8	1	0	0					High	Not Found	1
Q9Y520	Protein PRRC2C OS=Homo sapiens OX=9606 GN=PRRC2C PE=1 SV=4	0	2.787	2	1	1	1	2896	316.7	9.13	4.73	1	0	0					High	Not Found	1
P62280	40S ribosomal protein S11 OS=Homo sapiens OX=9606 GN=RPS11 PE=1 SV=3	0.004	1.954	8	1	1	1	158	18.4	10.3	2.95	1	0	0					High	Not Found	1
P52907	F-actin-capping protein subunit alpha-1 OS=Homo sapiens OX=9606 GN=CAPZA1 PE=1 SV=3	0.004	1.912	6	1	1	1	286	32.9	5.69	2.34	1	0	0					High	Not Found	1
Q9H910	Jupiter microtubule associated homolog 2 OS=Homo sapiens OX=9606 GN=JPT2 PE=1 SV=1	0.004	1.614	9	1	1	1	190	20.1	9.26	2.9	1	0	0					High	Not Found	1
Q5T6F2	Ubiquitin-associated protein 2 OS=Homo sapiens OX=9606 GN=UBAP2 PE=1 SV=1	0.008	1.39	2	1	1	1	1119	117	7.34	2.57	1	0	0					High	Not Found	1
O75716	Serine/threonine-protein kinase 16 OS=Homo sapiens OX=9606 GN=STK16 PE=1 SV=4	0.019	1.097	2	1	1	1	305	34.6	6.9	0	1	0	0					High	Not Found	1
P14923	Junction plakoglobin OS=Homo sapiens OX=9606 GN=JUP PE=1 SV=3	0.029	1.052	2	1	1	1	745	81.7	6.14	2.48	1	0	0					High	Not Found	1
Q92598	Heat shock protein 105 kDa OS=Homo sapiens OX=9606 GN=HSPH1 PE=1 SV=1	0	2.341	3	1	1	1	858	96.8	5.39	3.02	1							High		1
dsRNA interactors
P08238	Heat shock protein HSP 90-beta OS=Homo sapiens OX=9606 GN=HSP90AB1 PE=1 SV=4	0	112.052	27	16	35	10	724	83.2	5.03	128.7	16	0	4	0.393	128.77	126.7	73.3	High	High	1
P23588	Eukaryotic translation initiation factor 4B OS=Homo sapiens OX=9606 GN=EIF4B PE=1 SV=2	0	6.543	6	2	3	2	611	69.1	5.73	9.64	2	0	0	0.01		200		High	Not Found	1
Q12906	Interleukin enhancer-binding factor 3 OS=Homo sapiens OX=9606 GN=ILF3 PE=1 SV=3	0	35.438	15	4	8	4	894	95.3	8.76	35.3	4	0	0	0.01		200		High	Not Found	1
P60842	Eukaryotic initiation factor 4A-I OS=Homo sapiens OX=9606 GN=EIF4A1 PE=1 SV=1	0	19.989	13	4	9	4	406	46.1	5.48	28.24	4	0	0	0.01		200		High	Not Found	1
P02786	Transferrin receptor protein 1 OS=Homo sapiens OX=9606 GN=TFRC PE=1 SV=2	0.004	1.664	2	1	2	1	760	84.8	6.61	5.15	1	0	0	0.01		200		High	Not Found	1
Q00839	Heterogeneous nuclear ribonucleoprotein U OS=Homo sapiens OX=9606 GN=HNRNPU PE=1 SV=6	0	77.665	19	11	27	11	825	90.5	6	96.15	11	0	0	0.115	130.9	186.5	13.5	High	Peak Found	1
P68371	Tubulin beta-4B chain OS=Homo sapiens OX=9606 GN=TUBB4B PE=1 SV=1	0	124.334	47	16	36	4	445	49.8	4.89	136.26	16	0	0	0.203	158.82	170.7	29.3	High	Peak Found	1
Q00610	Clathrin heavy chain 1 OS=Homo sapiens OX=9606 GN=CLTC PE=1 SV=5	0	18.555	5	5	7	5	1675	191.5	5.69	21.13	5	0	0	0.888	0	154.8	45.2	High	Peak Found	1
P10809	60 kDa heat shock protein, mitochondrial OS=Homo sapiens OX=9606 GN=HSPD1 PE=1 SV=2	0	18.374	12	3	6	3	573	61	5.87	25.95	3	0	0	6.721	0	41.3	158.7	High	High	1
P08195	4F2 cell-surface antigen heavy chain OS=Homo sapiens OX=9606 GN=SLC3A2 PE=1 SV=3	0	35.412	14	7	12	7	630	68	5.01	36.46	7	0	0	6.982	0	61.6	138.4	High	Peak Found	1
P55265	Double-stranded RNA-specific adenosine deaminase OS=Homo sapiens OX=9606 GN=ADAR PE=1 SV=4	0	6.434	3	2	2	2	1226	136	8.65	7.39	2	0	0					High	Not Found	1
P26038	Moesin OS=Homo sapiens OX=9606 GN=MSN PE=1 SV=3	0	4.453	3	2	2	1	577	67.8	6.4	4.68	2	0	0					High	Not Found	1
Q15056	Eukaryotic translation initiation factor 4H OS=Homo sapiens OX=9606 GN=EIF4H PE=1 SV=5	0	4.148	13	1	3	1	248	27.4	7.23	10.1	1	0	0					High	Not Found	1
Q96KR1	Zinc finger RNA-binding protein OS=Homo sapiens OX=9606 GN=ZFR PE=1 SV=2	0	3.504	2	1	2	1	1074	116.9	9.04	6.55	1	0	0					High	Not Found	1
Q08211	ATP-dependent RNA helicase A OS=Homo sapiens OX=9606 GN=DHX9 PE=1 SV=4	0	4.869	2	1	1	1	1270	140.9	6.84	3.32	1	0	0					High	Not Found	1
Q12905	Interleukin enhancer-binding factor 2 OS=Homo sapiens OX=9606 GN=ILF2 PE=1 SV=2	0	2.575	9	1	1	1	390	43	5.26	4.24	1	0	0					High	Not Found	1
Q32MZ4	Leucine-rich repeat flightless-interacting protein 1 OS=Homo sapiens OX=9606 GN=LRRFIP1 PE=1 SV=2	0.018	1.204	2	1	1	1	808	89.2	4.65	2.64	1	0	0					High	Not Found	1
